# 3D genome topologies distinguish pluripotent epiblast and primitive endoderm cells in the mouse blastocyst

**DOI:** 10.1101/2022.10.19.512781

**Authors:** Gesa Loof, Dominik Szabó, Vidur Garg, Alexander Kukalev, Luna Zea-Redondo, Rieke Kempfer, Thomas M. Sparks, Yingnan Zhang, Christoph J Thieme, Sílvia Carvalho, Anja Weise, Milash Balachandran, Thomas Liehr, Lonnie R. Welch, Anna-Katerina Hadjantonakis, Ana Pombo

## Abstract

The development of embryonic cell lineages is tightly controlled by transcription factors that regulate gene expression and chromatin organisation. To investigate the specialisation of 3D genome structure in pluripotent or extra-embryonic endoderm lineages, we applied Genome Architecture Mapping (GAM) in embryonic stem (ES) cells, extra-embryonic endoderm (XEN) stem cells, and in their *in vivo* counterparts, the epiblast (Epi) and primitive endoderm (PrE) cells, respectively. We discover extensive differences in 3D genome topology including the formation domain boundaries that differ between Epi and PrE lineages, both *in vivo* and *in vitro*, at lineage commitment genes. In ES cells, *Sox2* contacts other active regions enriched for NANOG and SOX2 binding sites. PrE-specific genes, such as *Lama1* and *Gata6*, form repressive chromatin hubs in ES cells. *Lama1* activation in XEN or PrE cells coincides with its extensive decondensation. Putative binding sites for OCT4 and SNAIL, or GATA4/6, distinguish chromatin contacts unique to embryonic or extra-embryonic lineages, respectively. Overall, 3D genome folding is highly specialised in early development, especially at genes encoding factors driving lineage identity.

**Highlights:**

- ES and XEN cells have specialised 3D genome structures
- GAM applied in the blastocyst distinguishes Epi and PrE genome structures
- Lineage specific genes establish cell-type specific chromatin contacts
- Specific chromatin contacts feature putative bindings sites for GATA4/6 in XEN cells and SNAIL in ES cells
