## Supplementary material for "3D genome topologies distinguish pluripotent epiblast and primitive endoderm cells in the mouse blastocyst": SI Table S8

### Sheet: Legend
Table S8. Overview and availability of published data used in this study. Related to STAR methods.
Data type	Type of data
Specification	Details of dataset
Cell type	cell type used for data aqcuisition

### Sheet: pulished data
Data type	Specification	Cell type	Availability
RNA-seq	total RNA-seq	mESC	Fernandes et al., 2022; GSE148052
scRNA-seq	single cell RNAseq	Cd1 E4.5 and E7.5 mouse embryos	Nowotschin et al., 2019; SRX5074030, SRX5074031
ATAC-seq	bulk ATAC-seq	mESC	Winick-NG et al, 2021; GSE174024
ChIP-seq	H3K9me3	mESC	Bilodeau et al, 2009; GSE18371
ChIP-seq	Nanog, Oct4, Sox2	mESC	Marson et al, 2008; GSE11724
ChIP-seq	CTCF, p300, H3K27ac	mESC	Shen et al, 2012; GSE29184
ChIP-seq	RNAPolII-S5P, RNAPolII-S7P	mESC	Ferrai et al, 2017; GSE94364
ChIP-seq	RNAPolII-S2P	mESC	Brookes et al, 2012; GSE34520
Combined ChIP-seq	Super-enhancers	mESC	Whyte et al, 2013 (Data S1)
List of Promoter classifications	Activity states of gene promoters	mESC	Ferrai et al, 2017 (Dataset EV2)
List of HMM state calls	LADs	mESC	Peric-Hupkes et al., 2010; GSE17051
GAM raw sequencing data	1NP GAM	mESC	Beagrie et al, 2017; GSE64881
GAM raw sequencing data	3NP GAM	mESC	Beagrie et al., 2021; 4DNESALAVZ67 (https://data.4dnucleome.org/)
